# A Krüppel-like factor establishes cellular heterogeneity during schistosome tegumental maintenance

**DOI:** 10.1101/2024.07.12.603265

**Authors:** Lu Zhao, George R. Wendt, James. J. Collins

**Affiliations:** Department of Pharmacology, University of Texas Southwestern Medical Center, Dallas, TX

## Abstract

Schistosomes are blood-dwelling parasitic flatworms that rely on a syncytial surface coat, known as the tegument, for long-term survival and immune evasion in the blood of their human hosts. Previous studies have shown that cells within the tegumental syncytium are perpetually turned over and renewed by somatic stem cells called neoblasts. Yet, little is known about this renewal process on a molecular level. Here, we characterized a Krüppel-like factor 4 (*klf4*) using a combination of bulk and single cell RNAseq approaches and demonstrate that *klf4* is essential for the maintenance of a specific tegumental lineage, resulting in the loss of a subpopulation of molecularly-unique tegument cells. Thus, *klf4* is critical for maintaining the balance between different tegumental progenitor pools, thereby fine-tuning the molecular composition of the mature tegument. Understanding these distinct tegumental cell populations is expected to provide insights into parasite defense mechanisms and suggest new avenues for therapeutics.
