## Supplementary material for "A Krüppel-like factor establishes cellular heterogeneity during schistosome tegumental maintenance": Sup. Data 2

### Sheet: ctrl (RNAi) vs klf4 (RNAi)
GeneID	baseMean	log2FoldChange	lfcSE	stat	pvalue	padj	annoation	Abbreviation
Smp_334920	14.9199	3.5691	0.721521	4.94663	7.55e-07	0.000175804	Lymphocyte antigen 6E-like	Ly6e
Smp_180660	52.1534	1.37215	0.372174	3.68686	0.000227039	0.0335621	Homeobox domain-containing protein
Smp_319910	117.422	1.18398	0.210237	5.63167	1.78e-08	5.04e-06	UPAR/Ly6 domain-containing protein	ludp
Smp_083770	657.298	0.760762	0.108592	7.00568	2.46e-12	9.16e-10	Anoctamin
Smp_033010	254.036	0.550003	0.144561	3.80464	0.000142012	0.0236172	Similar to 16 kDa calcium-binding protein
Smp_319650	872.565	0.513594	0.0950931	5.40096	6.63e-08	1.76e-05	GDNF domain-containing protein
Smp_333330	463.403	0.48751	0.124809	3.90605	9.38e-05	0.0161802	LITAF domain-containing protein	litaf
Smp_163720	23931.6	0.415397	0.101024	4.11188	3.92e-05	0.00745888	putative endophilin B1
Smp_347160	8031.24	0.396653	0.0861307	4.60524	4.12e-06	0.000935811	Signal peptide peptidase
Smp_159570	1706.83	0.351948	0.088643	3.9704	7.18e-05	0.012608	Septate junction protein
Smp_128940	2661.75	0.341753	0.0911189	3.75062	0.000176397	0.0270368	metabotropic glutamate receptor (family C G-protein-coupled receptors )
Smp_127990	3012.18	0.290504	0.0773537	3.75553	0.000172974	0.0270368	MEG 13
Smp_335630	25032.6	-0.303285	0.0802029	-3.78147	0.000155907	0.0250338	tetraspanin	tsp-2
Smp_176940	1872.53	-0.339263	0.0904789	-3.74964	0.00017709	0.0270368	cationic amino acid transporter
Smp_342890	3154.61	-0.351301	0.0812521	-4.3236	1.54e-05	0.00317691	N/A
Smp_099690	892.607	-0.368407	0.097055	-3.79586	0.000147132	0.0240394	Protein RER1
Smp_074570	1401.05	-0.391006	0.106909	-3.65737	0.000254814	0.0359558	hypothetical proSporozoite surface protein 2-liketein
Smp_086480	6969.48	-0.393071	0.087563	-4.48901	7.16e-06	0.00154976	antigen Sm21.7
Smp_051810	1558.59	-0.406998	0.0960511	-4.2373	2.26e-05	0.0044825	elongation of very long chain fatty acids
Smp_346630	425.554	-0.420421	0.1127	-3.73044	0.000191149	0.0287124	Membrane associated guanylate kinase inverted related
Smp_210510	598.615	-0.442685	0.121867	-3.63253	0.000280651	0.0390104	Subfamily C1A unassigned peptidase (C01 family)
Smp_331280	845.451	-0.516578	0.119225	-4.33281	1.47e-05	0.00311602	Hypotheticial protein
Smp_088920	305.245	-0.561061	0.152499	-3.67913	0.000234034	0.0340556	serine:threonine protein kinase
Smp_132740	1925.79	-0.613822	0.144373	-4.25164	2.12e-05	0.00429631	Fatty acid desaturase, putative
Smp_148080	1546.93	-0.729874	0.0870454	-8.38498	5.07e-17	2.49e-14	Serpentine receptor class gamma
Smp_155290	920.357	-0.758958	0.100615	-7.54316	4.59e-14	1.78e-11	RIIa domain-containing protein
Smp_049580	5999.1	-0.787535	0.129606	-6.07636	1.23e-09	3.69e-07	zinc finger protein	zfp-1-1
Smp_267180	113.983	-0.84812	0.210667	-4.02587	5.68e-05	0.0101664	STAS domain-containing protein
Smp_172150	640.881	-0.942715	0.233394	-4.03916	5.36e-05	0.00979557	Putative atp-dependent RNA helicase
Smp_035550	281.48	-0.947767	0.180598	-5.24795	1.54e-07	3.67e-05	DUF3421 domain-containing protein
Smp_308350	203.081	-0.993329	0.160294	-6.19691	5.76e-10	1.79e-07	Protein-tyrosine sulfotransferase A
Smp_132750	57.4825	-1.1067	0.264753	-4.1801	2.91e-05	0.0056533	GTP-binding protein (Q) alpha-11 subunit, gna11,putative
Smp_345890	156.151	-1.12617	0.211647	-5.321	1.03e-07	2.6e-05	MgtE domain-containing protein
Smp_146710	121.95	-1.23006	0.193724	-6.34957	2.16e-10	7.18e-08	C2H2-type domain-containing protein
Smp_130890	555.148	-1.39407	0.125299	-11.1259	9.39e-29	7.95e-26	Putative transient receptor potential cation channel,subfamily m, member
Smp_158890	1063.84	-1.39598	0.122939	-11.3551	6.99e-30	6.51e-27	N/A
Smp_345120	28.4317	-1.42757	0.389464	-3.66549	0.000246867	0.0353704	LTD domain-containing protein
Smp_144960	83.9461	-1.44466	0.232628	-6.2102	5.29e-10	1.7e-07	DUF5917 domain-containing protein
Smp_322230	39.0317	-1.52922	0.338374	-4.51933	6.2e-06	0.00137557	Secreted protein
Smp_159490	218.443	-1.63409	0.236509	-6.9092	4.87e-12	1.75e-09	Polypeptide N-acetylgalactosaminyltransferasee GalNAc transferase 6
Smp_347410	60.6156	-1.89742	0.277181	-6.84543	7.62e-12	2.63e-09	Hist_deacetyl domain-containing protein
Smp_320400	190.044	-2.00778	0.182512	-11.0008	3.79e-28	2.94e-25	Dynein light chain
Smp_022740	35.8201	-2.03762	0.385702	-5.28287	1.27e-07	3.12e-05	tumor necrosis factor alpha induced protein
Smp_329700	138.862	-2.25216	0.25279	-8.9092	5.14e-19	2.66e-16	Dolichyl-diphosphooligosaccharide--protein glycosyltransferase subunit 2	rpn-2
Smp_143940	12.5627	-2.4061	0.630677	-3.81511	0.00013612	0.0230489	Dynein light intermediate chain
Smp_014080	128.043	-2.45741	0.210372	-11.6813	1.59e-31	1.64e-28	Putative lipopolysaccharide-induced transcription factor regulating tumor necrosis factor alpha
Smp_347730	83.6553	-2.53287	0.277029	-9.14296	6.08e-20	3.54e-17	Zinc finger protein SNAI1
Smp_053640	510.186	-2.71791	0.134485	-20.2098	8.03e-91	2.49e-87	SH2 domain containing protein
Smp_335930	61.4621	-3.25164	0.325982	-9.9749	1.96e-23	1.41e-20	Cellulase domain-containing protein
Smp_140540	18.5496	-3.49839	0.639309	-5.47215	4.45e-08	1.22e-05	N/A
Smp_151440	42.0435	-3.53729	0.435905	-8.1148	4.87e-16	1.97e-13	VPS37 C-terminal domain-containing protein
Smp_035290	204.714	-3.6515	0.225761	-16.1742	7.67e-59	1.79e-55	Enhancer of polycomb homolog
Smp_018170	579.937	-3.70821	0.16605	-22.3319	1.81e-110	8.42e-107	zinc finger protein	klf4
Smp_190940	15.5748	-3.86305	0.720562	-5.36117	8.27e-08	2.14e-05	EGF-like domain-containing protein	egf-1
Smp_333830	40.0839	-4.3838	0.528251	-8.2987	1.05e-16	4.9e-14	M13 peptidase	M13 peptidase
Smp_152590	37.221	-4.57285	0.562347	-8.13171	4.23e-16	1.79e-13	MEG-10 (paralog of Smp_330210)	meg-10
Smp_029400	4.95049	-5.74862	1.41961	-4.04943	5.13e-05	0.00956301	hypothetical protein
Smp_330210	66.6953	-5.80694	0.592936	-9.79354	1.2e-22	7.45e-20	N/A
Smp_247850	1397.01	-6.40013	0.182244	-35.1184	3.53e-270	3.29e-266	Leishmanolysin-like peptidase
Smp_131370	24.8362	-7.10322	1.23517	-5.7508	8.88e-09	2.58e-06	SCP domain-containing protein
Smp_314170	204.778	-7.93288	0.661073	-12	3.55e-33	4.14e-30	Cellulase domain-containing protein	egc
Smp_333270	771.846	-8.04738	0.987811	-8.14668	3.74e-16	1.66e-13	N/A
Smp_330220	214.801	-9.32753	1.03044	-9.05196	1.4e-19	7.69e-17	N/A
Smp_156930	467.323	-9.44852	0.730819	-12.9287	3.1e-38	5.78e-35	IS5/IS1182 family transposase 37AA
Smp_330230	470.869	-9.46034	0.734028	-12.8883	5.24e-38	8.13e-35	MEG
Smp_326790	485.68	-9.50563	0.739339	-12.8569	7.86e-38	1.05e-34	MEG-1
Smp_122630	308.223	-11.7078	1.1915	-9.82611	8.69e-23	5.78e-20	MEG-1 family	meg-1
