## Supplementary material for "A Krüppel-like factor establishes cellular heterogeneity during schistosome tegumental maintenance": Sup. Data 5

### Sheet: RNAi_ISH
Insert	Name	Abbreviation	Forward	Reverse
Smp_018170	Krüppel-like factor 4	klf4	CCTATGCCTCCGACGTGTTCCG	TCTCCAAGCACAACCAGGCCA
Smp_335630	putative tetraspanin	tsp-2	ATGGCTCTTGGTTGTGGGTA	CCGCGCTTTATAGCCAATAG
Smp_195190	13 kDa tegumental antigen Sm13	sm13	TTGTATTGTTTATGTTTGTTGAATTG	CATATACTTGACAACAATCCATTATGA
Smp_314170	Endoglycoceramidase	egc	ATGCAACGTGTTCCTGGTCT	GATAATTGTTCTGGGATGAAACG
Smp_122630	MEG-1 family	meg-1	TGGCTAACAGGGATTTGATATTG	GGACATTCTTTTTCGGGTTTT
Smp_049580	putative zinc finger protein	zfp-1-1	CCCAACAAATACAGTCAAACCA	AGCAGTGGTATTTGTCGATCCT
Smp_214190	Calpain	calp	TGAACAAGGAGCACTTGGTG	CCATCTGCAGTGAAGCTCAA
Smp_077720	putative annexin	annexin b2	TAGCGCTGAAAATGATGCAG	CGTAAATCCATCAATGCCATAA
Smp_105410	Glucose transport protein	gtp-4	ATCTCTTCGTGGTGGAATCG	CTGTTCGAGCTGTTGTTGGA
Smp_153390	Nucleotide pyrophosphatase/phosphodiesterase 5	npp-5	GGATTGGAAGTGAGGCGATA	GCAGGTTCCAAATCAAGCAT
Smp_190940	EGF-like domain-containing protein	egf-1	GTGGCAATCGTTTTCGTTCT	GCGAACTGACCAGGTGAAAT
Smp_152590	MEG-10	meg-10	CAACTCCGGCATTTACCACT	GGATAGGCGATTTTCCCATT
Smp_333830	M13 peptidase	M13 peptidase	ATCCATGTCCGTCACCATTT	GAGATGGGTAATTTGTTTGACTCTT
Smp_329700	Dolichyl-diphosphooligosaccharide--protein glycosyltransferase subunit 2	rpn-2	TTAATTCAATCATGTCATTGTGG	GATGAAGTTTTGAATTGTGTTCG
Smp_319910	LY6/uPAR domain containing protein	ludp	TGCATCCTATAATTACATCATCACAC	TGGTTTCAATTGTCTTGAATGA
Smp_334920	Lymphocyte antigen 6E-like	ly6e	ATCCATGTCCGTCACCATTT	GAGATGGGTAATTTGTTTGACTCTT
Smp_333330	LITAF domain-containing protein	litaf	TGTCGAAACCTCGTAAACCA	ACCTAGAATGCCACCGCATA

### Sheet: qPCR primers
GeneID	Name	Abbreviation	Forward	Reverse
Smp_018170	Krüppel-like factor 4	klf4	TGGCCTGGTTGTGCTTGGAGA	TCACTGCGTGCAAAAGCTCGA
Smp_314170	Endoglycoceramidase	egc	TCGATCCACTGGTGGCGGAC	CCGTCCCAGTACGTCCATGATTCG
Smp_122630	MEG-1 family	meg-1	TGAAGAAGACCACATTGCACTTTACGT	TGAAGATCCTTCATAACGTTGGCAGTG
Smp_049580	putative zinc finger protein	zfp-1-1	TTTGTAATCAATGCCGTCGT	TCAATGAATGTCGTTGCAGA
Smp_335630	putative tetraspanin	tsp-2	ATCTAAGCAAAGCGCACCTC	CCGCGCTTTATAGCCAATAG
Smp_214190	Calpain	calp	TCTGGTCAATGGCAACGTAACGT	GGACTCGTCCAATAGGTAGTGCGA
Smp_190940	EGF-like domain-containing protein	egf-1	TCATTTTCGAAGGACCACAA	TTTCCACCGATAACGGATTC
Smp_152590	MEG-10	meg-10	TCAATCATGTCATTGTGGATCA	CAGAATGTGTTAGCCCAACC
Smp_333830	M13 peptidase	M13 peptidase	CTTGCATTTGAAACCGGAGT	TCTCACGTTCGGTGTCTTTG
Smp_329700	Dolichyl-diphosphooligosaccharide--protein glycosyltransferase subunit 2	rpn-2	GCGTCTGAGAACGACAAAAA	GATCGTTGTAACGACCCAAAA
Smp_195190	13 kDa tegumental antigen Sm13	sm13	CTGTTCCCGTAAGCCGTAAT	GGCAACCAAAGCATTAAACG
Smp_319910	LY6/uPAR domain containing protein	ludp	TGTTTGAGCGTAGACGGAAG	GCTGCAATATCTGAACAGTTGG
Smp_334920	Lymphocyte antigen 6E-like	ly6e	CAACGCTTTCATTAATGGTGA	CCGGTAGGTTCAACTTTAGCA
Smp_333330	LITAF domain-containing protein	litaf	ATTCCACGTGCAACACCATA	TGAGCCTGAACACTCATTGG
Sma_Cytochrome C oxidase I	Sma_Cytochrome C oxidase I	CytC	GTGGGAGTCTTTGGTTGTTG	CCACCCACAACTTAGAAGCA
